# Association of milk microbiome in bovine clinical mastitis and their functional implications in cows in Bangladesh

**DOI:** 10.1101/591982

**Authors:** M. Nazmul Hoque, Arif Istiaq, Rebecca A. Clement, Munawar Sultana, Keith A. Crandall, Amam Zonaed Siddiki, M. Anwar Hossain

## Abstract

Milk microbiomes impose a significant influence on the pathophysiology of bovine mastitis. To assess the association, we compared the microbiome of clinical mastitis (CM) and healthy (H) milk samples through whole metagenomic deep sequencing. A total of 483.38 million reads generated from both metagenomes were analyzed through PathoScope and MG-RAST, and mapped to 380 bacterial, 56 archaeal, and 39 viral genomes. We observed distinct shifts and differences in abundance between the microbiome of CM and H milk in phyla Proteobacteria, Bacteroidetes, Firmicutes and Actinobacteria with an inclusion of 68.04% unreported and/or opportunistic species in CM milk. Additionally, 14 archaeal and 14 viral genera were found to be solely associated with CM. The functional metagenomics identified several pathways related to bacterial proliferation and colonization such as metabolism, chemotaxis and invasion, immune-diseases, oxidative stress, regulation and cell signaling, phage and prophases, antibiotic and heavy metal resistance to be associated with CM. Therefore, the present study provides conclusive data on milk microbiome diversity associated with bovine CM and its role in udder health.
