## Supplementary Data 1 for "Association of milk microbiome in bovine clinical mastitis and their functional implications in cows in Bangladesh"

### Sheet: Supplementary Data 1
		BbDuck						Pathoscope						MG-RAST
Sample_ID		Initial Reads/sequences (R1 or R2)	Total sequences per sample before QC	Average length	After QC (R1/R2)		Total Sequences after QC	Alligned Raeds	Reads aligned to cattle genome	Total Reads mapped to target genome	% Reads mapped	%GC	Mapped Genomes	Initial sequence count	rRNA genes	predicted Protein	Unknown protein
Clinical Mastitis (CM) samples (14)	Ctg2C3	4442884	8885768	165	7800784		15601568	192691	4250193	189601	98.3964	46	1375	13603007	1469	48089	587059
	Ctg2C5	10372957	20745914	163	9590627		19181254	1527085	8845872	1508012	98.751	44	1680	17066965	1800	51790	692368
	Ctg2C7	11856623	23713246	162	10932959		21865918	759575	11097048	749222	98.637	43	1452	19574197	2084	63596	836378
	Ctg3C2	7944066	15888132	157	7226276		14452552	141873	7802193	139394	98.2527	45	374	14250646	1555	56949	758795
	Ctg3C3	15321912	30643824	161	14005344		28010688	221715	15100197	216690	97.7336	44	2756	26568467	2762	108326	1196505
	Ctg3C4	12433416	24866832	165	11539346		23078692	223620	12209796	219997	98.3798	45	1128	19954174	1961	61034	766783
	Ctg3C5	11932592	23865184	153	10827342		21654684	10960	11921632	6837	62.3814	41	1099	18756285	852	58364	518953
	Ctg3C8	10883961	21767922	159	9827845		19655690	190037	10693924	187029	98.4172	46	1886	19223573	2201	63030	943568
	D3C5	17553406	35106812	164	16167291		32334582	220546	17332860	215463	97.6953	44	1421	28972944	2916	107693	1212177
	D4C4	12728378	25456756	162	2355678		4710969	229731	12498647	225569	98.1883	46	2941	20604289	2016	65261	793661
	G3C1C	10763468	21526936	169	4818484		9636968	943777	9819691	939254	99.5208	44	4743	15970960	5580	1041455	706996
	G3C2C	10045010	20090020	163	9363540		18727080	4010004	6035006	3962776	98.8222	47	5065	16771545	53050	6196153	1225104
	G3C5	11490416	22980832	165	10666246		21332492	746938	10743478	740916	99.1938	45	4550	18744781	5057	854895	914514
	G3C12	14396388	28792776	173	13509458		27018916	137096	14259292	132160	96.3996	44	2177	18722208	1762	65818	603834
Health (H) samples (7)	Ctg2H3	13658141	27316282	164	12584093		25168186	276798	13381343	272531	98.4584	46	1566	22069725	2435	88202	1043032
	Ctg2H4	14245505	28491010	165	13080532		26161064	276798	13968707	272531	98.4584	46	1566	22879855	2496	96630	1005347
	Ctg3H3	9846091	19692182	167	9094571		18189142	156824	9689267	153819	98.0838	46	1044	15395794	1600	47172	656255
	Ctg3H4	11928793	23857586	167	11057278		22114556	552767	11376026	542976	98.2287	44	462	18278563	1859	57303	659920
	D4H1	3386395	6772790	153	3004731		6009462	66252	3320143	61298	92.5225	45	4094	6396711	908	108120	411635
	G3H1	11355447	22710894	167	10524993		21049986	2023705	9331742	1957119	96.7097	45	5069	17478356	21383	3400316	877595
	G3H4	15106127	30212254	162	13708053		27416106	206547	14899580	202224	97.907	45	502	25595000	2964	117786	1405473
Statistics	Average	1.15091e+07	2.30183e+07	163.143	1.00803e+07		2.01605e+07	624540	1.08846e+07	614068	96.2447	44.8095	2235.71	1.90186e+07	5831.3	12757982	17815952
	Maximum reads count		35106812	173	16167291		32334582	4010004	17332860	3962776	99.5208	47	5069	28972944
	Minimum reads count		6772790	153	2355678		4710969	10960	3320143			41	374	6396711
	Total reads count		483383952		211685471		423370555	13115339	228576637	12895418			46950	323316427
	Percent															3.94597	5.51038
										12.8954
		Domain Level Comparision in both metagenomes
		Domain	Percentage of reads (%)
		Archaea	0.0261092
		Bacteria	98.0321
		Eukaryota	1.8923
		Viruses	0.0478052
		other sequences	0.00169979
