## Supplementary Data 3 for "Association of milk microbiome in bovine clinical mastitis and their functional implications in cows in Bangladesh"

### Sheet: Functional profile
KO'S	Parameters	Relative_abundance_clinical mastitis (CM)	Relative_abundance_healthy (H)
Metabolism		59.5975	56.6358
	Amino acid metabolism	35.7523	36.0157
	Biosynthesis of other secondary metabolites	0.934238	1.37007
	Energy metabolism	7.57	7.5488
	Lipid metabolism	6.91744	6.67322
	Metabolism of terpenoids and polyketides	3.04706	2.93244
	Xenobiotics biodegradation and metabolism	2.19963	1.45526
Amino acid metabolism	00290 Valine, leucine and isoleucine biosynthesis [PATH:ko00290]	6.12451	4.99264
	00330 Arginine and proline metabolism [PATH:ko00330]	12.0952	11.8077
	00350 Tyrosine metabolism [PATH:ko00350]	3.95396	3.13298
	00360 Phenylalanine metabolism [PATH:ko00360]	2.62318	2.47448
	00400 Phenylalanine, tyrosine and tryptophan biosynthesis [PATH:ko00400]	6.43343	6.36109
Carbohydrate metabolism	00010 Glycolysis / Gluconeogenesis [PATH:ko00010]	16.1245	14.7751
	00040 Pentose and glucuronate interconversions [PATH:ko00040]	4.84487	2.47398
	00051 Fructose and mannose metabolism [PATH:ko00051]	7.717	7.19667
	00052 Galactose metabolism [PATH:ko00052]	3.25492	1.91417
	00053 Ascorbate and aldarate metabolism [PATH:ko00053]	1.10475	0.140291
	00520 Amino sugar and nucleotide sugar metabolism [PATH:ko00520]	9.16391	8.21243
	00630 Glyoxylate and dicarboxylate metabolism [PATH:ko00630]	9.38117	8.70548
	00650 Butanoate metabolism [PATH:ko00650]	2.49233	2.21633
Citrate cycle (TCA cycle)	CS, gltA; citrate synthase [EC:2.3.3.1]	15.4993	10.6229
	E4.2.1.2A, fumA, fumB; fumarate hydratase, class I [EC:4.2.1.2]	17.3833	12.3097
	E6.4.1.1A, pycA; pyruvate carboxylase subunit A [EC:6.4.1.1]	2.30194	5.16915
	acnB; aconitate hydratase 2 / 2-methylisocitrate dehydratase [EC:4.2.1.3 4.2.1.99]	21.5946	19.1705
	sucC; succinyl-CoA synthetase beta subunit [EC:6.2.1.5]	13.0771	11.0195
Energy metabolism	00190 Oxidative phosphorylation [PATH:ko00190]	69.4855	52.9336
	00680 Methane metabolism [PATH:ko00680]	8.37652	8.03576
	00710 Carbon fixation in photosynthetic organisms [PATH:ko00710]	0.113317	0.00463156
	00720 Carbon fixation pathways in prokaryotes [PATH:ko00720]	2.16384	1.69669
	00910 Nitrogen metabolism [PATH:ko00910]	13.0893	11.704
	00920 Sulfur metabolism [PATH:ko00920]	16.7715	15.6253
Xenobiotics biodegradation and metabolism
	00362 Benzoate degradation [PATH:ko00362]	50.5138	36.4379
	00621 Dioxin degradation [PATH:ko00621]	1.32976	0.0640666
	00622 Xylene degradation [PATH:ko00622]	1.35351	0.552575
	00983 Drug metabolism - other enzymes [PATH:ko00983]	6.39625	11.2837
	00984 Steroid degradation [PATH:ko00984]	2.09395	4.05221
Lipid metabolism	00071 Fatty acid metabolism [PATH:ko00071]	12.9228	11.3395
	00140 Steroid hormone biosynthesis [PATH:ko00140]	2.30915	1.59972
	00564 Glycerophospholipid metabolism [PATH:ko00564]	20.5792	19.8865
	00591 Linoleic acid metabolism [PATH:ko00591]	1.17723	0.950052
	01040 Biosynthesis of unsaturated fatty acids [PATH:ko01040]	11.8354	9.16172
Metabolism of cofactors and vitamins	00730 Thiamine metabolism [PATH:ko00730]	7.72634	6.68709
	00740 Riboflavin metabolism [PATH:ko00740]	8.75886	7.77961
	00750 Vitamin B6 metabolism [PATH:ko00750]	4.39523	4.35533
	00760 Nicotinate and nicotinamide metabolism [PATH:ko00760]	16.6355	15.4448
	00770 Pantothenate and CoA biosynthesis [PATH:ko00770]	9.23638	7.94294
	00780 Biotin metabolism [PATH:ko00780]	6.46566	6.3263
	00790 Folate biosynthesis [PATH:ko00790]	6.20204	5.99873
Biosynthesis of other secondary metabolites	00232 Caffeine metabolism [PATH:ko00232]	0.0304956	0
	00311 Penicillin and cephalosporin biosynthesis [PATH:ko00311]	11.5426	21.6825
	00312 beta-Lactam resistance [PATH:ko00312]	0.121982	0.0170126
	00521 Streptomycin biosynthesis [PATH:ko00521]	62.5565	63.2698
	00940 Phenylpropanoid biosynthesis [PATH:ko00940]	14.5362	9.8673
	00945 Stilbenoid, diarylheptanoid and gingerol biosynthesis [PATH:ko00945]	0.838628	0.127594
	00960 Tropane, piperidine and pyridine alkaloid biosynthesis [PATH:ko00960]	10.3634	5.03573
Cellular Processes	Cell communication	2.52821	2.10719
	Cell growth and death	37.3387	29.8209
Cell motility	02030 Bacterial chemotaxis [PATH:ko02030]	68.6105	60.8524
	02040 Flagellar assembly [PATH:ko02040]	31.1221	32.9692
Cell growth and death	04115 p53 signaling pathway [PATH:ko04115]	0.441203	1.04196
	04210 Apoptosis [PATH:ko04210]	2.20601	1.58051
Human Diseases	Cancers	40.2294	34.6708
	Endocrine and metabolic diseases	1.02375	7.8731
	Immune diseases	7.16174	6.08791
	Infectious diseases	48.9228	42.0659
	Substance dependence	2.39471	0.686312
Infectious diseases	05100 Bacterial invasion of epithelial cells [PATH:ko05100]	1.45753	0.0997551
	05111 Vibrio cholerae pathogenic cycle [PATH:ko05111]	26.29	20.13
	05120 Epithelial cell signaling in Helicobacter pylori infection [PATH:ko05120]	31.5498	30.4204
	05130 Pathogenic Escherichia coli infection [PATH:ko05130]	0.142342	0.0634805
	05131 Shigellosis [PATH:ko05131]	0.00508363	0.0362746
	05132 Salmonella infection [PATH:ko05132]	0.589701
	05134 Legionellosis [PATH:ko05134]	28.207	19.2074
	05150 Staphylococcus aureus infection [PATH:ko05150]	11.7076	9.51146
Cancers	05200 Pathways in cancer [PATH:ko05200]	31.2708	25.3039
	05204 Chemical carcinogenesis [PATH:ko05204]	57.6925	54.3333
	05203 Viral carcinogenesis [PATH:ko05203]	9.46	10.2
Primary immune diseases	ADA, add; adenosine deaminase (ADA)	64.29	28.58
Subsystems	Parameters	Relative_abundance_clinical mastitis (CM)	Relative_abundance_healthy (H)
	Total reads mapped	4331649	2119610
CHO metabolism	Carbohydrates	9.63257	8.96362
	Central carbohydrate metabolism	38.9879	33.2484
	Fermentation	10.3297	8.62021
	One-carbon Metabolism	8.72587	6.85276
	Putative_sugar_ABC_transporter_(ytf_cluster)	38.966	32.1793
Amino Acids and Derivatives	Protein biosynthesis	59.6551	56.9379
Protein Biosynthesis	Translation_elongation_factor_G_family	1.5462	1.00359
	Translation_initiation_factors_bacterial	5.14622	3.81209
	Translation_termination_factors_bacterial	5.8318	4.67305
	tRNA_aminoacylation	43.4184	42.0432
	tRNA_aminoacylation,_Arg	3.16417	3.07042
Cofactors_Vitamins	Biotin	5.37984	4.84029
	Coenzyme A	5.25425	4.69871
	Folate and pterines	35.426	32.2845
	Lipoic acid	1.72437	1.49857
	NAD and NADP	10.4115	9.01446
	Pyridoxine	7.53887	7.4033
	Riboflavin, FMN, FAD	7.61797	6.61947
Stress Response	Detoxification	8.5177	5.41051
	Heat shock	10.5491	8.78488
	Oxidative stress	36.4578	30.0423
Clustering-based subsystem	Cell Division	2.32516	1.58453
	Clustering-based subsystems	2.47496	1.88046
	Cytochrome biogenesis	1.69164	1.27099
	Lysine, threonine, methionine, and cysteine	1.03113	0.609465
	Translation	2.81939	2.06169
Clustering-based subsystems	CBSS-262719.3.peg.410	17.9894	16.965
	CBSS-292415.3.peg.2341	4.52942	3.49709
	Sporulation-related_Hypotheticals	28.3627	21.4405
	CRISPRs associated hypotheticals (cas1, cas2, cas3, CT18, CT1974, CT 1975)	0.72	0.11
Virulence, Disease and Defense	Adhesion	2.057	1.99753
	Invasion and intracellular resistance	2.28156	1.82282
	Resistance to antibiotics and toxic compounds	85.0518	75.9674
Regulation and cell signalling	BarA-UvrY(SirA)_two-component_regulatory_system	85.78	77.41
	MT1-MMP_Pericellular_Network (Proteolytic pathway)	86.5854	73.803
	Programmed Cell Death	55	28.57
	Endoplasmic reticulum chaperon grp78 (BiP)	92.85	71.42
	Quorum sensing and biofilm formation	1.72529	1.75111
	Biofilm_Adhesin_Biosynthesis	21.58	31.71
	Protein_YjgK_cluster_linked_to_biofilm_formation	7.6087	0
	Biofilm PGA outer membrane secretin PgaA	24.4604	39.4231
	Biofilm PGA synthesis N-glycosyltransferase PgaC (EC 2.4.-.-)	35.9712	29.8077
	Biofilm PGA synthesis auxiliary protein PgaD	4.31655	1.44231
	Biofilm PGA synthesis deacetylase PgaB (EC 3.-)	35.2518	29.3269
	Biofilm_formation_in_Staphylococcus	0.310559	1.21951
	Quorum_sensing_in_Yersinia	5.2795	12.1951
	Quorum_sensing_regulation_in_Pseudomonas	19.7205	36.4329
	Quorum-sensing_in_Vibrio	0.15528	0
Phages, Prophages, Transposable elements, Plasmids	Pathogenicity islands	10.1267	7.07698
	Phages, Prophages	70.0018	76.9518
	Plasmid related functions	0.297483	6.04746
	Transposable elements	19.4772	9.90627
Phages, Prophages
	Phage_integration_and_excision	37.3089	28.7237
	Phage_packaging_machinery	6.36693	3.58925
	Phage_regulation_of_gene_expression	7.09867	5.31908
	Phage_replication	6.69885	2.94785
	Prophage_lysogenic_conversion_modules	1.57162	1.71688
Resistance to antibiotics and toxic compounds	% reads mapped = (169657/6451259)*100 = 2.63%
	Arsenic_resistance	3.7731	2.07416
	Copper_homeostasis:_copper_tolerance	2.35083	2.0761
	Methicillin_resistance_in_Staphylococci	4.97729	2.91236
	Multidrug_Resistance_Efflux_Pumps	28.5011	26.2046
	Multidrug_efflux_pump_in_Campylobacter_jejuni_(CmeABC_operon)	8.90574	6.62217
	Multiple_Antibiotic_Resistance_MAR_locus	0.137089	0.0194028
	Resistance_to_Vancomycin	0.55682	0.366713
	Resistance_to_chromium_compounds	1.44282	0.781932
	The_mdtABCD_multidrug_resistance_cluster	5.82466	3.14907
